# Chamber-Specific Transcriptomic Insight into Cardiac Development using Guinea Pig and Human Heart Tissue

**DOI:** 10.1101/2025.08.06.666176

**Authors:** Shatha Salameh, Devon Guerrelli, Luther Swift, Anika Haski, Alisa Bruce, Manan Desai, Yves d’Udekem, Nikki Gillum Posnack

## Abstract

The heart undergoes significant molecular and functional adaptations throughout postnatal development. However, to date, our understanding of these dynamic changes in the human heart is limited. Moreover, advances in pediatric cardiac research can be hindered by a lack of preclinical models that accurately reflect human heart maturation. Guinea pigs may serve as a useful model for human cardiac research, as the guinea pig and human myocardium have similar ion channel expression and cardiovascular drug responsiveness. Despite these similarities, gene expression patterns during postnatal heart development have not been comprehensively investigated. In this study, we first characterized transcriptional changes in neonatal, juvenile, and adult guinea pig hearts – identifying gene ontologies and pathways associated with cardiac maturation. Second, we compared the transcriptional profile of right atria and left ventricular tissue to highlight unique and shared chamber-specific patterns in guinea pigs over time. Finally, we conducted a cross-species comparison of the right atrial transcriptome between humans and guinea pigs to identify conserved maturation markers and gene expression patterns. Our findings provide a molecular framework for understanding age- and chamber-specific cardiac development, supporting the guinea pig as a promising preclinical model for studying human heart maturation. By identifying conserved gene programs and developmental markers across species, this study lays the groundwork for age-specific pharmacological strategies and computational models that can help to refine treatment decisions and outcomes for pediatric cardiology patients.

**New and Noteworthy:** Existing knowledge on postnatal heart development and cardiomyocyte maturation is limited. We investigated age-dependent transcriptional changes in neonatal, juvenile, and adult guinea pig hearts - and then conducted a cross-species comparison to identify age-specific patterns that are conserved in the guinea pig and human atria. Expanding our knowledge of chamber- and age-specific gene expression patterns can inform and guide the selection of cardiovascular therapies in the pediatric population, where developmental differences are understudied.
