## Supplemental Table 1 for "Chamber-Specific Transcriptomic Insight into Cardiac Development using Guinea Pig and Human Heart Tissue"

### Sheet: Sheet1
Age Group	Infant	Child	Adult
No. of patients	68	62	30
Age	140.2 days	4.7 yrs	17.5 yrs
Male	33	30	20
Female	35	32	10
Primary Diagnosis
ASD	3	30	6
AVC	10	1	1
Aortic Arch Anomaly	6	2	0
Acyanotic TOF	11	0	0
Coronary Anomaly	1	3	8
Valve Disease	2	7	9
VSD	35	13	3
Other	0	6	3
Values are reported as n value with the exception of patient age which is reported as the mean. Diagnoses in the "Aortic Arch Anomaly" group include coarctation of the aorta, aortic arch hypoplasia, and interrupted aortic arch. Diagnoses in the "Other" group include aortic aneurysm, cardiac tumor, pulmonary venous stenosis, partial anomalous pulmonary venous connection, and cor triatriatum. ASD, …
