## Supplemental Table 2 for "Chamber-Specific Transcriptomic Insight into Cardiac Development using Guinea Pig and Human Heart Tissue"

### Sheet: Upregulated in Atria
Upregulated in Atria- Biological
Neonate		Juvenile		Adult
Term	Adjusted P-value	Term	Adjusted P-value	Term	Adjusted P-value
Plasma Membrane Bounded Cell Projection Assembly (GO:0120031)	0.0030328	Regulation of Cell Migration (GO:0030334)	3.7831e-05	Positive Regulation of Intracellular Signal Transduction (GO:1902533)	4.30591e-07
Regulation of Cell Migration (GO:0030334)	0.00493543	Cilium Assembly (GO:0060271)	0.000731644	Cytoplasmic Translation (GO:0002181)	3.43425e-05
Cardiac Conduction System Development (GO:0003161)	0.00493543	Axon Guidance (GO:0007411)	0.00144215	Axon Guidance (GO:0007411)	0.00036557
Axon Guidance (GO:0007411)	0.00493543	Negative Regulation of Extrinsic Apoptotic Signaling Pathway (GO:2001237)	0.00144215	Axonogenesis (GO:0007409)	0.000765414
Cilium Assembly (GO:0060271)	0.0182923	Plasma Membrane Bounded Cell Projection Assembly (GO:0120031)	0.00144215	Response to Cytokine (GO:0034097)	0.0013493
Negative Regulation of Cell Motility (GO:2000146)	0.0259274	Positive Regulation of Intracellular Signal Transduction (GO:1902533)	0.00235585	Neuron Projection Guidance (GO:0097485)	0.00169316
Negative Regulation of Cell Migration (GO:0030336)	0.0259274	Cilium Organization (GO:0044782)	0.00276754	Negative Regulation of Viral Process (GO:0048525)	0.00267674
Motor Neuron Axon Guidance (GO:0008045)	0.0259274	Regulation of Canonical NF-kappaB Signal Transduction (GO:0043122)	0.00530863	Regulation of Canonical NF-kappaB Signal Transduction (GO:0043122)	0.00327873
Non-Motile Cilium Assembly (GO:1905515)	0.0289421	Regulation of Cell Population Proliferation (GO:0042127)	0.00929141	Regulation of Cell Migration (GO:0030334)	0.00507273
Cell-Matrix Adhesion (GO:0007160)	0.0289421	Regulation of Transforming Growth Factor Beta Receptor Signaling Pathway (GO:0017015)	0.00929141	Positive Regulation of MAP Kinase Activity (GO:0043406)	0.00686409
Regulation of ERK1 and ERK2 Cascade (GO:0070372)	0.035029	Regulation of ERK1 and ERK2 Cascade (GO:0070372)	0.01099	Positive Regulation of Canonical NF-kappaB Signal Transduction (GO:0043123)	0.00686409
Sinoatrial Node Development (GO:0003163)	0.035029	Negative Regulation of Cell Migration (GO:0030336)	0.0111723	Positive Regulation of MAPK Cascade (GO:0043410)	0.00686409
Axonogenesis (GO:0007409)	0.035029	Negative Regulation of Canonical NF-kappaB Signal Transduction (GO:0043124)	0.0111723	Positive Regulation of Cell Population Proliferation (GO:0008284)	0.00915098
Neuron Projection Morphogenesis (GO:0048812)	0.0467235	Negative Regulation of Cell Motility (GO:2000146)	0.0111723	Positive Regulation of Inflammatory Response (GO:0050729)	0.0107793
Response to Interleukin-1 (GO:0070555)	0.0476029	Organelle Assembly (GO:0070925)	0.0111723	Macromolecule Biosynthetic Process (GO:0009059)	0.0125557
Organelle Assembly (GO:0070925)	0.0476029	Neuron Projection Guidance (GO:0097485)	0.0111723	Defense Response to Virus (GO:0051607)	0.013788
Cilium Organization (GO:0044782)	0.0476029	Negative Regulation of Intracellular Signal Transduction (GO:1902532)	0.0133076	Negative Regulation of Cell Migration (GO:0030336)	0.0147721
Non-Canonical NF-kappaB Signal Transduction (GO:0038061)	0.0476029	Axonogenesis (GO:0007409)	0.0179935	Negative Regulation of Viral Genome Replication (GO:0045071)	0.0156566
Response to Cytokine (GO:0034097)	0.0522718	Cell-Matrix Adhesion (GO:0007160)	0.0181401	Regulation of Inflammatory Response (GO:0050727)	0.0178382
Atrial Cardiac Muscle Tissue Development (GO:0003228)	0.0595467	Cell Surface Receptor Protein Tyrosine Kinase Signaling Pathway (GO:0007169)	0.02116	Antiviral Innate Immune Response (GO:0140374)	0.0208307
Positive Regulation of Glycoprotein Biosynthetic Process (GO:0010560)	0.0595467	Regulation of SMAD Protein Signal Transduction (GO:0060390)	0.021998	Cellular Response to Oxygen-Containing Compound (GO:1901701)	0.0208307
Positive Regulation of MAPK Cascade (GO:0043410)	0.0596321	Negative Chemotaxis (GO:0050919)	0.0229461	Regulation of Endothelial Cell Migration (GO:0010594)	0.0208307
Regulation of Canonical NF-kappaB Signal Transduction (GO:0043122)	0.0647477	Positive Regulation of Signal Transduction (GO:0009967)	0.0229461	Cellular Response to Nitrogen Compound (GO:1901699)	0.0258976
Positive Regulation of Smooth Muscle Cell Migration (GO:0014911)	0.0707419	Positive Regulation of Cell Migration (GO:0030335)	0.0229461	Response to Ketone (GO:1901654)	0.0279995
Extracellular Matrix Organization (GO:0030198)	0.0708502	Positive Regulation of MAPK Cascade (GO:0043410)	0.0229461	Regulation of Mesenchymal Cell Proliferation (GO:0010464)	0.0295985
		Regulation of Canonical Wnt Signaling Pathway (GO:0060828)	0.02632	Regulation of Release of Sequestered Calcium Ion Into Cytosol (GO:0051279)	0.034882
		Regulation of Membrane Depolarization (GO:0003254)	0.0294752	Regulation of Viral Genome Replication (GO:0045069)	0.0361064
		Regulation of Epithelial to Mesenchymal Transition (GO:0010717)	0.0294752	Cell-Matrix Adhesion (GO:0007160)	0.0361064
		Positive Regulation of Glycoprotein Biosynthetic Process (GO:0010560)	0.0303055	Cellular Response to Epinephrine Stimulus (GO:0071872)	0.0368388
		Positive Regulation of Neuron Projection Development (GO:0010976)	0.0303055	Collagen-Activated Signaling Pathway (GO:0038065)	0.0368388
		Cell Surface Receptor Protein Tyrosine Phosphatase Signaling Pathway (GO:0007185)	0.0311466	Cytokine-Mediated Signaling Pathway (GO:0019221)	0.0368388
		Negative Regulation of Transforming Growth Factor Beta Receptor Signaling Pathway (GO:0030512)	0.0311466	Positive Regulation of Multicellular Organismal Process (GO:0051240)	0.0368388
		Positive Regulation of Canonical NF-kappaB Signal Transduction (GO:0043123)	0.0323147	Regulation of ERK1 and ERK2 Cascade (GO:0070372)	0.0368388
		Intracellular Signaling Cassette (GO:0141124)	0.0337007	Positive Regulation of Signal Transduction (GO:0009967)	0.0376069
		Cytoplasmic Translation (GO:0002181)	0.0337795	Cell Surface Receptor Protein Tyrosine Phosphatase Signaling Pathway (GO:0007185)	0.037757
		Negative Regulation of Apoptotic Process (GO:0043066)	0.0337795	Axon Extension (GO:0048675)	0.037757
		Positive Regulation of Cell Motility (GO:2000147)	0.0349862	Regulation of Cell Population Proliferation (GO:0042127)	0.037757
		Motor Neuron Axon Guidance (GO:0008045)	0.0402973	Negative Regulation of Cell Motility (GO:2000146)	0.037757
		Nervous System Development (GO:0007399)	0.0413674	Protein Autophosphorylation (GO:0046777)	0.0413014
		Negative Regulation of Apoptotic Signaling Pathway (GO:2001234)	0.0421225	Regulation of Ossification (GO:0030278)	0.0456561
		Regulation of Endothelial Cell Apoptotic Process (GO:2000351)	0.0431075	Extracellular Matrix Organization (GO:0030198)	0.0535676
		Regulation of Wnt Signaling Pathway (GO:0030111)	0.0444846	Motor Neuron Axon Guidance (GO:0008045)	0.0535676
		Regulation of Blood Coagulation (GO:0030193)	0.0448271	Positive Regulation of Ras Protein Signal Transduction (GO:0046579)	0.0535676
		Positive Regulation of ERK1 and ERK2 Cascade (GO:0070374)	0.0482852	Positive Regulation of Mesenchymal Cell Proliferation (GO:0002053)	0.0535676
		Response to Ketone (GO:1901654)	0.051471	Regulation of Sterol Biosynthetic Process (GO:0106118)	0.0535676
		Transforming Growth Factor Beta Receptor Superfamily Signaling Pathway (GO:0141091)	0.0515645	Ribosomal Small Subunit Biogenesis (GO:0042274)	0.0536438
		- Reg of Transmembrane Receptor Prot Serine/Threonine Kinase Sgnlng Pway (GO:0090101)	0.0515645	Regulation of JUN Kinase Activity (GO:0043506)	0.0599567
		Regulation of Smooth Muscle Cell Migration (GO:0014910)	0.0521581	Response to Lipopolysaccharide (GO:0032496)	0.0615308
		Positive Regulation of Epithelial to Mesenchymal Transition (GO:0010718)	0.0521581	Regulation of MAP Kinase Activity (GO:0043405)	0.0661622
		Intraciliary Transport Involved in Cilium Assembly (GO:0035735)	0.0521581	Maintenance of Blood-Brain Barrier (GO:0035633)	0.0661622
		Negative Regulation of Sodium Ion Transmembrane Transporter Activity (GO:2000650)	0.0521581	Regulation of Platelet Activation (GO:0010543)	0.0661622
		Regulation of Transforming Growth Factor Beta1 Production (GO:0032908)	0.0521581	Response to Type II Interferon (GO:0034341)	0.0683659
		Positive Regulation of Receptor-Mediated Endocytosis (GO:0048260)	0.0543628	Inflammatory Response (GO:0006954)	0.0691051
		Protein Autophosphorylation (GO:0046777)	0.0543628	Positive Regulation of JUN Kinase Activity (GO:0043507)	0.0703251
		Basement Membrane Organization (GO:0071711)	0.0543628	Regulation of Extracellular Matrix Organization (GO:1903053)	0.0703251
		Growth Hormone Receptor Signaling Pathway via JAK-STAT (GO:0060397)	0.0543628	Cell Surface Receptor Protein Tyrosine Kinase Signaling Pathway (GO:0007169)	0.070904
		Type II Interferon-Mediated Signaling Pathway (GO:0060333)	0.0543628	Regulation of Defense Response (GO:0031347)	0.070904
		Cardiac Conduction System Development (GO:0003161)	0.0543628	Regulation of Smooth Muscle Cell Migration (GO:0014910)	0.070904
		Protein Phosphorylation (GO:0006468)	0.064717	Positive Regulation of Cellular Component Organization (GO:0051130)	0.0739516
		Negative Regulation of Cell Differentiation (GO:0045596)	0.0694843	Response to cAMP (GO:0051591)	0.0750014
		Non-Motile Cilium Assembly (GO:1905515)	0.0700094	Positive Regulation of Release of Sequestered Calcium Ion Into Cytosol (GO:0051281)	0.0750014
		Regulation of MAP Kinase Activity (GO:0043405)	0.0700094	Cell Surface Receptor Signaling Pathway via STAT (GO:0097696)	0.0750014
		Regulation of Endothelial Cell Migration (GO:0010594)	0.0700094	Regulation of Cytokine Production Involved in Inflammatory Response (GO:1900015)	0.0750014
		Regulation of Nitric Oxide Biosynthetic Process (GO:0045428)	0.0700094	Ribonucleoprotein Complex Biogenesis (GO:0022613)	0.0793039
		Positive Regulation of SMAD Protein Signal Transduction (GO:0060391)	0.0752744	Positive Regulation of Epithelial to Mesenchymal Transition (GO:0010718)	0.0793039
		+ Reg of Phosphatidylinositol 3-Kinase/Prot Kinase B Signal Transduction (GO:0051897)	0.0752744	Cardiac Conduction System Development (GO:0003161)	0.0793039
		Regulation of Protein Phosphorylation (GO:0001932)	0.0752744	Positive Regulation of Cell Migration (GO:0030335)	0.0820442
		Growth Hormone Receptor Signaling Pathway (GO:0060396)	0.0752744	Regulation of Peptidyl-Tyrosine Phosphorylation (GO:0050730)	0.0820592
		Regulation of Programmed Necrotic Cell Death (GO:0062098)	0.0756036	Regulation of Protein Phosphorylation (GO:0001932)	0.0882551
		Enzyme-Linked Receptor Protein Signaling Pathway (GO:0007167)	0.0756036	Positive Regulation of Neuron Projection Development (GO:0010976)	0.0882551
		Protein Localization to Cilium (GO:0061512)	0.0759646	Positive Regulation of Blood Vessel Endothelial Cell Migration (GO:0043536)	0.0882551
		Negative Regulation of Wnt Signaling Pathway (GO:0030178)	0.0759646	Ribosome Biogenesis (GO:0042254)	0.0882551
		Neuron Migration (GO:0001764)	0.0759646	Protein Phosphorylation (GO:0006468)	0.08853
		Sinoatrial Node Development (GO:0003163)	0.0792762	Positive Regulation of Endocytosis (GO:0045807)	0.0909196
		Positive Regulation of Wnt Signaling Pathway (GO:0030177)	0.0792762	Positive Regulation of Binding (GO:0051099)	0.0915486
		Tumor Necrosis Factor-Mediated Signaling Pathway (GO:0033209)	0.0892151	Regulation of Platelet Aggregation (GO:0090330)	0.0915486
		Negative Regulation of SMAD Protein Signal Transduction (GO:0060392)	0.0892151	Neuron Projection Extension (GO:1990138)	0.092596
		Positive Regulation of Interferon-Alpha Production (GO:0032727)	0.0892151	Regulation of Synapse Organization (GO:0050807)	0.092596
		+ Reg of Transmembrane Receptor Prot Serine/Threonine Kinase Sgnlng Pway (GO:0090100)	0.0899572	Amino Sugar Biosynthetic Process (GO:0046349)	0.092596
		Cytokine-Mediated Signaling Pathway (GO:0019221)	0.0952113	Positive Regulation of Platelet Activation (GO:0010572)	0.092596
		Positive Regulation of Endocytosis (GO:0045807)	0.0965402	Positive Regulation of Cell Differentiation (GO:0045597)	0.092596
		Polyol Metabolic Process (GO:0019751)	0.0965402	Positive Regulation of Response to External Stimulus (GO:0032103)	0.092596
		Positive Regulation of Cardiac Muscle Tissue Growth (GO:0055023)	0.0965402	Mesenchymal Cell Differentiation (GO:0048762)	0.092596
		Regulation of Sodium Ion Transmembrane Transporter Activity (GO:2000649)	0.0965402	Positive Regulation of Chromatin Binding (GO:0035563)	0.092596
		Negative Regulation of Canonical Wnt Signaling Pathway (GO:0090090)	0.0965402	Sinoatrial Node Development (GO:0003163)	0.092596
		Atrial Cardiac Muscle Tissue Development (GO:0003228)	0.0968455	Positive Regulation of Extracellular Matrix Organization (GO:1903055)	0.092596
		Muscle Tissue Development (GO:0060537)	0.0968455	Regulation of Membrane Depolarization (GO:0003254)	0.092596
				Regulation of Cytokine Production (GO:0001817)	0.0942967
				Regulation of Interleukin-1 Production (GO:0032652)	0.0951927
				Regulation of Non-Canonical Wnt Signaling Pathway (GO:2000050)	0.0951927
				Positive Regulation of SMAD Protein Signal Transduction (GO:0060391)	0.0982523

### Sheet: Upregulated in Ventricle
Upregulated in Ventricle- Biological
Neonate		Juvenile		Adult
Term	Adjusted P-value	Term	Adjusted P-value	Term	Adjusted P-value
Aerobic Respiration (GO:0009060)	5.94812e-27	Mitochondrial Translation (GO:0032543)	6.9971e-30	Aerobic Respiration (GO:0009060)	1.88726e-28
Mitochondrial Gene Expression (GO:0140053)	1.76385e-25	Mitochondrial Gene Expression (GO:0140053)	2.29903e-29	Mitochondrial Gene Expression (GO:0140053)	1.47209e-24
Mitochondrial Translation (GO:0032543)	2.52469e-25	Aerobic Respiration (GO:0009060)	1.27924e-26	Mitochondrial Translation (GO:0032543)	1.96753e-24
Cellular Respiration (GO:0045333)	6.45845e-15	Cellular Respiration (GO:0045333)	3.7526e-15	Mitochondrial Electron Transport, NADH to Ubiquinone (GO:0006120)	3.29535e-18
Tricarboxylic Acid Cycle (GO:0006099)	2.97095e-14	Proton Motive Force-Driven Mitochondrial ATP Synthesis (GO:0042776)	1.32661e-14	Cellular Respiration (GO:0045333)	3.98323e-17
Fatty Acid Beta-Oxidation (GO:0006635)	5.97249e-14	Oxidative Phosphorylation (GO:0006119)	1.64304e-14	Proton Motive Force-Driven Mitochondrial ATP Synthesis (GO:0042776)	1.36912e-16
Proton Motive Force-Driven Mitochondrial ATP Synthesis (GO:0042776)	7.72261e-14	Mitochondrial Electron Transport, NADH to Ubiquinone (GO:0006120)	4.59139e-14	Oxidative Phosphorylation (GO:0006119)	3.51685e-16
Oxidative Phosphorylation (GO:0006119)	1.11946e-13	Tricarboxylic Acid Cycle (GO:0006099)	1.62007e-13	Proton Motive Force-Driven ATP Synthesis (GO:0015986)	1.9353e-14
Mitochondrial Electron Transport, NADH to Ubiquinone (GO:0006120)	2.00916e-13	Translation (GO:0006412)	2.61006e-13	Aerobic Electron Transport Chain (GO:0019646)	3.91714e-13
Proton Motive Force-Driven ATP Synthesis (GO:0015986)	4.59392e-12	Proton Motive Force-Driven ATP Synthesis (GO:0015986)	5.94088e-13	Mitochondrial ATP Synthesis Coupled Electron Transport (GO:0042775)	6.27269e-13
Fatty Acid Catabolic Process (GO:0009062)	7.33613e-12	Aerobic Electron Transport Chain (GO:0019646)	8.11005e-12	Fatty Acid Beta-Oxidation (GO:0006635)	1.20243e-12
Aerobic Electron Transport Chain (GO:0019646)	5.53726e-11	Mitochondrial ATP Synthesis Coupled Electron Transport (GO:0042775)	1.22745e-11	Tricarboxylic Acid Cycle (GO:0006099)	2.97328e-11
Translation (GO:0006412)	7.77795e-11	Mitochondrial Respiratory Chain Complex Assembly (GO:0033108)	2.87994e-11	Translation (GO:0006412)	5.31382e-10
Mitochondrial ATP Synthesis Coupled Electron Transport (GO:0042775)	7.77795e-11	NADH Dehydrogenase Complex Assembly (GO:0010257)	2.42695e-10	Fatty Acid Catabolic Process (GO:0009062)	1.10571e-09
Fatty Acid Metabolic Process (GO:0006631)	2.00905e-08	Mitochondrial Respiratory Chain Complex I Assembly (GO:0032981)	2.42695e-10	NADH Dehydrogenase Complex Assembly (GO:0010257)	2.1977e-09
Amino Acid Catabolic Process (GO:0009063)	2.70791e-08	Protein Targeting to Mitochondrion (GO:0006626)	3.3892e-09	Mitochondrial Respiratory Chain Complex I Assembly (GO:0032981)	2.1977e-09
Mitochondrion Organization (GO:0007005)	6.18192e-08	Fatty Acid Beta-Oxidation (GO:0006635)	5.37506e-09	Mitochondrion Organization (GO:0007005)	1.44691e-08
Branched-Chain Amino Acid Catabolic Process (GO:0009083)	7.88997e-08	Amino Acid Catabolic Process (GO:0009063)	2.33087e-07	Mitochondrial Respiratory Chain Complex Assembly (GO:0033108)	1.83017e-08
Protein Targeting to Mitochondrion (GO:0006626)	1.03279e-07	Mitochondrion Organization (GO:0007005)	3.55675e-07	Iron-Sulfur Cluster Assembly (GO:0016226)	5.2651e-08
Branched-Chain Amino Acid Metabolic Process (GO:0009081)	1.7186e-07	Mitochondrial Membrane Organization (GO:0007006)	4.93659e-07	Metallo-Sulfur Cluster Assembly (GO:0031163)	5.2651e-08
NADH Dehydrogenase Complex Assembly (GO:0010257)	8.54041e-07	Branched-Chain Amino Acid Catabolic Process (GO:0009083)	5.49982e-07	Protein Targeting to Mitochondrion (GO:0006626)	1.3221e-06
Mitochondrial Respiratory Chain Complex I Assembly (GO:0032981)	8.54041e-07	Branched-Chain Amino Acid Metabolic Process (GO:0009081)	1.44226e-06	Mitochondrial Membrane Organization (GO:0007006)	2.27297e-05
Fatty Acid Beta-Oxidation Using acyl-CoA Dehydrogenase (GO:0033539)	1.20429e-06	Ubiquinone Metabolic Process (GO:0006743)	1.44226e-06	Fatty Acid Metabolic Process (GO:0006631)	2.75885e-05
Mitochondrial Respiratory Chain Complex Assembly (GO:0033108)	2.37453e-06	Establishment of Protein Localization to Mitochondrion (GO:0072655)	3.53086e-06	Import Into the Mitochondrion (GO:0170036)	6.35804e-05
Lipid Metabolic Process (GO:0006629)	3.18151e-06	Quinone Biosynthetic Process (GO:1901663)	3.5646e-06	Fatty Acid Beta-Oxidation Using acyl-CoA Dehydrogenase (GO:0033539)	6.66386e-05
acyl-CoA Metabolic Process (GO:0006637)	6.29228e-06	Ubiquinone Biosynthetic Process (GO:0006744)	3.5646e-06	Ubiquinone Metabolic Process (GO:0006743)	7.88585e-05
Mitochondrial Membrane Organization (GO:0007006)	1.03804e-05	NADH Oxidation (GO:0006116)	9.1491e-06	succinyl-CoA Metabolic Process (GO:0006104)	0.000117114
Fatty Acid Oxidation (GO:0019395)	1.73405e-05	Mitochondrial Transport (GO:0006839)	9.1491e-06	Establishment of Protein Localization to Mitochondrion (GO:0072655)	0.000117114
NADH Oxidation (GO:0006116)	1.75184e-05	acyl-CoA Metabolic Process (GO:0006637)	1.74434e-05	Fatty Acid Oxidation (GO:0019395)	0.000173606
Regulation of Fatty Acid Oxidation (GO:0046320)	1.85615e-05	Malate-Aspartate Shuttle (GO:0043490)	4.42874e-05	Quinone Biosynthetic Process (GO:1901663)	0.000181171
Ubiquinone Metabolic Process (GO:0006743)	4.37068e-05	Fatty Acid Catabolic Process (GO:0009062)	8.44238e-05	Ubiquinone Biosynthetic Process (GO:0006744)	0.000181171
Malate-Aspartate Shuttle (GO:0043490)	7.18331e-05	2-Oxoglutarate Metabolic Process (GO:0006103)	0.000132035	Mitochondrial Transport (GO:0006839)	0.000272138
succinyl-CoA Metabolic Process (GO:0006104)	7.18331e-05	Regulation of Fatty Acid Oxidation (GO:0046320)	0.000132035	Branched-Chain Amino Acid Catabolic Process (GO:0009083)	0.000272138
Lipid Biosynthetic Process (GO:0008610)	7.2902e-05	Fatty Acid Metabolic Process (GO:0006631)	0.000132035	Mitochondrial Calcium Ion Transmembrane Transport (GO:0006851)	0.000272138
Quinone Biosynthetic Process (GO:1901663)	0.0001071	Regulation of Mitochondrial Translation (GO:0070129)	0.00016158	2-Oxoglutarate Metabolic Process (GO:0006103)	0.000354767
Ubiquinone Biosynthetic Process (GO:0006744)	0.0001071	Import Into the Mitochondrion (GO:0170036)	0.000272284	Regulation of Fatty Acid Oxidation (GO:0046320)	0.000354767
Carboxylic Acid Catabolic Process (GO:0046395)	0.000114987	Inner Mitochondrial Membrane Organization (GO:0007007)	0.000272284	NADH Oxidation (GO:0006116)	0.00041061
2-Oxoglutarate Metabolic Process (GO:0006103)	0.000231679	Fatty Acid Beta-Oxidation Using acyl-CoA Dehydrogenase (GO:0033539)	0.000434075	Respiratory Electron Transport Chain (GO:0022904)	0.00105837
Establishment of Protein Localization to Mitochondrion (GO:0072655)	0.00025372	Respiratory Electron Transport Chain (GO:0022904)	0.000434075	Inner Mitochondrial Membrane Organization (GO:0007007)	0.00108158
Iron-Sulfur Cluster Assembly (GO:0016226)	0.000308804	Protein Transmembrane Import Into Intracellular Organelle (GO:0044743)	0.00105908	succinyl-CoA Catabolic Process (GO:1901289)	0.00108158
Metallo-Sulfur Cluster Assembly (GO:0031163)	0.000308804	succinyl-CoA Metabolic Process (GO:0006104)	0.00115218	Amino Acid Catabolic Process (GO:0009063)	0.00125224
Protein Transmembrane Import Into Intracellular Organelle (GO:0044743)	0.000370943	Iron-Sulfur Cluster Assembly (GO:0016226)	0.00115218	Negative Regulation of Organelle Organization (GO:0010639)	0.00148997
Inner Mitochondrial Membrane Organization (GO:0007007)	0.000604321	Metallo-Sulfur Cluster Assembly (GO:0031163)	0.00115218	Protein Import Into Mitochondrial Matrix (GO:0030150)	0.00217283
Mitochondrial Transport (GO:0006839)	0.000607117	Lipid Metabolic Process (GO:0006629)	0.00117846	Malate-Aspartate Shuttle (GO:0043490)	0.00229691
Mitochondrial Protein Processing (GO:0034982)	0.00066222	Negative Regulation of Organelle Organization (GO:0010639)	0.00158748	acyl-CoA Metabolic Process (GO:0006637)	0.00229691
succinyl-CoA Catabolic Process (GO:1901289)	0.000749538	acetyl-CoA Biosynthetic Process (GO:0006085)	0.00206417	Protein Transmembrane Import Into Intracellular Organelle (GO:0044743)	0.0032647
Tricarboxylic Acid Metabolic Process (GO:0072350)	0.00159653	Carboxylic Acid Catabolic Process (GO:0046395)	0.00254575	Heme Metabolic Process (GO:0042168)	0.0044649
Positive Regulation of Cold-Induced Thermogenesis (GO:0120162)	0.00163451	Transport Across Blood-Brain Barrier (GO:0150104)	0.00481746	Regulation of Small Molecule Metabolic Process (GO:0062012)	0.0044649
Long-Chain fatty-acyl-CoA Metabolic Process (GO:0035336)	0.00208477	Dicarboxylic Acid Metabolic Process (GO:0043648)	0.00551253	Branched-Chain Amino Acid Metabolic Process (GO:0009081)	0.00550679
Positive Regulation of Metabolic Process (GO:0009893)	0.0021458	Macromolecule Biosynthetic Process (GO:0009059)	0.00551253	Regulation of Cold-Induced Thermogenesis (GO:0120161)	0.00550679
Monocarboxylic Acid Metabolic Process (GO:0032787)	0.00217388	Mitochondrial Protein Processing (GO:0034982)	0.0058425	Cell-Cell Junction Organization (GO:0045216)	0.00550679
Pyruvate Metabolic Process (GO:0006090)	0.00232144	Mitochondrial Calcium Ion Transmembrane Transport (GO:0006851)	0.0058425	Phosphate-Containing Compound Metabolic Process (GO:0006796)	0.00700353
Import Into the Mitochondrion (GO:0170036)	0.00249379	Protein Import Into Mitochondrial Matrix (GO:0030150)	0.0058425	Regulation of Mitochondrial Membrane Permeability (GO:0046902)	0.00882881
Long-Chain Fatty Acid Transport (GO:0015909)	0.00296097	Protein Tetramerization (GO:0051262)	0.00800349	Mitochondrial Protein Processing (GO:0034982)	0.011854
acetyl-CoA Biosynthetic Process (GO:0006085)	0.00299855	Protein Metabolic Process (GO:0019538)	0.00800349	Cardiac Ventricle Morphogenesis (GO:0003208)	0.0128456
Dicarboxylic Acid Metabolic Process (GO:0043648)	0.0031782	Long-Chain Fatty Acid Transport (GO:0015909)	0.00966892	Nucleoside Phosphate Catabolic Process (GO:1901292)	0.0137058
L-leucine Metabolic Process (GO:0006551)	0.00333626	Tricarboxylic Acid Metabolic Process (GO:0072350)	0.0109194	Purine-Containing Compound Catabolic Process (GO:0072523)	0.0139733
Macromolecule Biosynthetic Process (GO:0009059)	0.00435855	Protein Homotetramerization (GO:0051289)	0.0112843	Regulation of Mitochondrial Translation (GO:0070129)	0.0169142
Regulation of Cold-Induced Thermogenesis (GO:0120161)	0.00527665	Positive Regulation of Cardiac Muscle Hypertrophy (GO:0010613)	0.0128219	Dicarboxylic Acid Metabolic Process (GO:0043648)	0.0187739
acetyl-CoA Metabolic Process (GO:0006084)	0.00567518	Positive Regulation of Metabolic Process (GO:0009893)	0.0171877	fatty-acyl-CoA Metabolic Process (GO:0035337)	0.0198073
Protein Localization to Cell Periphery (GO:1990778)	0.00656841	Neuron Projection Guidance (GO:0097485)	0.0172363	Negative Regulation of Reactive Oxygen Species Metabolic Process (GO:2000378)	0.0198073
Respiratory Electron Transport Chain (GO:0022904)	0.0080106	ATP Synthesis Coupled Electron Transport (GO:0042773)	0.0183201	Negative Regulation of Reactive Oxygen Species Biosynthetic Process (GO:1903427)	0.0206299
Mitochondrial Calcium Ion Transmembrane Transport (GO:0006851)	0.00862711	succinyl-CoA Catabolic Process (GO:1901289)	0.0183201	Macromolecule Biosynthetic Process (GO:0009059)	0.0206299
Nucleoside Phosphate Catabolic Process (GO:1901292)	0.00862711	L-alpha-amino Acid Transmembrane Transport (GO:1902475)	0.022129	Regulation of Oxidative Phosphorylation (GO:0002082)	0.0212942
Protein Import Into Mitochondrial Matrix (GO:0030150)	0.00862711	Electron Transport Chain (GO:0022900)	0.0234104	Positive Regulation of Metabolic Process (GO:0009893)	0.0213309
Purine-Containing Compound Catabolic Process (GO:0072523)	0.00908469	Regulation of Mitochondrial Membrane Permeability (GO:0046902)	0.0234104	Mitochondrial RNA Metabolic Process (GO:0000959)	0.0213309
Regulation of Mitochondrial Translation (GO:0070129)	0.0104263	Vascular Transport (GO:0010232)	0.0234104	Ventricular Cardiac Muscle Tissue Development (GO:0003229)	0.0213309
Regulation of Small Molecule Metabolic Process (GO:0062012)	0.0106603	tRNA Aminoacylation (GO:0043039)	0.0239756	Protein Stabilization (GO:0050821)	0.0214059
fatty-acyl-CoA Metabolic Process (GO:0035337)	0.012661	Fatty Acid Oxidation (GO:0019395)	0.0246276	Sterol Homeostasis (GO:0055092)	0.0223935
Negative Regulation of Reactive Oxygen Species Metabolic Process (GO:2000378)	0.012661	Regulation of Small Molecule Metabolic Process (GO:0062012)	0.0247827	Lipid Metabolic Process (GO:0006629)	0.0253414
Carnitine Metabolic Process (GO:0009437)	0.0136477	Establishment of Protein Localization to Mitochondrial Membrane (GO:0090151)	0.0286862	ATP Synthesis Coupled Electron Transport (GO:0042773)	0.0272938
Fatty Acid Transmembrane Transport (GO:1902001)	0.0136477	Regulation of Ketone Biosynthetic Process (GO:0010566)	0.0286862	Medium-Chain Fatty Acid Biosynthetic Process (GO:0051792)	0.0272938
Negative Regulation of Reactive Oxygen Species Biosynthetic Process (GO:1903427)	0.0136477	Long-Chain fatty-acyl-CoA Metabolic Process (GO:0035336)	0.0313118	Monocarboxylic Acid Biosynthetic Process (GO:0072330)	0.0281857
Mitochondrial RNA Metabolic Process (GO:0000959)	0.0136477	Glycerolipid Catabolic Process (GO:0046503)	0.0313118	acetyl-CoA Biosynthetic Process (GO:0006085)	0.0309688
Myofibril Assembly (GO:0030239)	0.0136477	Nucleoside Phosphate Catabolic Process (GO:1901292)	0.0313118	Calcium Import Into the Mitochondrion (GO:0036444)	0.0309688
Nicotinamide Nucleotide Metabolic Process (GO:0046496)	0.0136477	Lipid Biosynthetic Process (GO:0008610)	0.0313162	Mitochondrial Transcription (GO:0006390)	0.0309688
Fatty Acid Biosynthetic Process (GO:0006633)	0.015625	Regulation of Cold-Induced Thermogenesis (GO:0120161)	0.0348757	Acylglycerol Metabolic Process (GO:0006639)	0.036576
Monocarboxylic Acid Biosynthetic Process (GO:0072330)	0.0161559	Mitochondrial RNA Metabolic Process (GO:0000959)	0.0387275	Pyruvate Metabolic Process (GO:0006090)	0.0384264
Protein Metabolic Process (GO:0019538)	0.0167808	Purine-Containing Compound Catabolic Process (GO:0072523)	0.0387275	Positive Regulation of Cold-Induced Thermogenesis (GO:0120162)	0.0416773
Cardiac Muscle Cell Development (GO:0055013)	0.0182455	L-leucine Metabolic Process (GO:0006551)	0.0387275	Electron Transport Chain (GO:0022900)	0.0428969
ATP Synthesis Coupled Electron Transport (GO:0042773)	0.0197585	Amino-Acid Betaine Metabolic Process (GO:0006577)	0.0387275	Cholesterol Homeostasis (GO:0042632)	0.0449093
Cholesterol Import (GO:0070508)	0.0197585	Regulation of Skeletal Muscle Contraction (GO:0014819)	0.0387275	[2Fe-2S] Cluster Assembly (GO:0044571)	0.0449093
Pyruvate Family Amino Acid Catabolic Process (GO:0009080)	0.0197585	Short-Chain Fatty Acid Metabolic Process (GO:0046459)	0.0387275	Acylglycerol Biosynthetic Process (GO:0046463)	0.0449093
Acylglycerol Metabolic Process (GO:0006639)	0.0222278	Negative Regulation of Reactive Oxygen Species Metabolic Process (GO:2000378)	0.0408437	Diacylglycerol Metabolic Process (GO:0046339)	0.0449093
Lipid Catabolic Process (GO:0016042)	0.0222278	Acylglycerol Metabolic Process (GO:0006639)	0.0419544	tRNA Aminoacylation (GO:0043039)	0.0449093
Porphyrin-Containing Compound Biosynthetic Process (GO:0006779)	0.0231957	L-amino Acid Transport (GO:0015807)	0.0419544	Positive Regulation of Biosynthetic Process (GO:0009891)	0.0449093
Blood Vessel Endothelial Cell Migration (GO:0043534)	0.0231957	Positive Regulation of Cold-Induced Thermogenesis (GO:0120162)	0.0528072	Cristae Formation (GO:0042407)	0.0449093
fatty-acyl-CoA Biosynthetic Process (GO:0046949)	0.0231957	Nucleoside Phosphate Metabolic Process (GO:0006753)	0.053208	Positive Regulation of Protein Tyrosine Kinase Activity (GO:0061098)	0.0449093
Cellular Response to Chemical Stress (GO:0062197)	0.0240675	Regulation of Oxidative Phosphorylation (GO:0002082)	0.05521	Protein Localization to Phagophore Assembly Site (GO:0034497)	0.0449093
Pyridine Nucleotide Catabolic Process (GO:0019364)	0.0283159	Blood Vessel Endothelial Cell Migration (GO:0043534)	0.0631731	ATP Metabolic Process (GO:0046034)	0.0488064
Electron Transport Chain (GO:0022900)	0.0284121	Regulation of Vascular Endothelial Growth Factor Receptor Signaling Pathway (GO:0030947)	0.0631731	Triglyceride Metabolic Process (GO:0006641)	0.05
Positive Regulation of Smooth Muscle Cell Migration (GO:0014911)	0.0284121	Carnitine Metabolic Process (GO:0009437)	0.0662545	Plasma Membrane Organization (GO:0007009)	0.050404
ATP Metabolic Process (GO:0046034)	0.0300179	Fatty Acid Transmembrane Transport (GO:1902001)	0.0662545	Ventricular Cardiac Muscle Tissue Morphogenesis (GO:0055010)	0.0507276
Acylglycerol Biosynthetic Process (GO:0046463)	0.0305822	Mitochondrial RNA Processing (GO:0000963)	0.0662545	Cyclic Nucleotide Biosynthetic Process (GO:0009190)	0.053664
Negative Regulation of Organelle Organization (GO:0010639)	0.0315918	Negative Regulation of Reactive Oxygen Species Biosynthetic Process (GO:1903427)	0.0662545	Regulation of Cardiac Muscle Cell Action Potential (GO:0098901)	0.053664
Nucleoside Metabolic Process (GO:0009116)	0.0316887	Positive Regulation of Fatty Acid Oxidation (GO:0046321)	0.0662545	Long-Chain fatty-acyl-CoA Metabolic Process (GO:0035336)	0.053664
Cristae Formation (GO:0042407)	0.0316887	Positive Regulation of Vascular Endothelial Growth Factor Receptor Signaling Pathway (GO:0030949)	0.0662545	L-leucine Metabolic Process (GO:0006551)	0.053664
Regulation of Vasculogenesis (GO:2001212)	0.0316887	Regulation of Mitochondrial Gene Expression (GO:0062125)	0.0662545	Cardiac Muscle Cell-Cardiac Muscle Cell Adhesion (GO:0086042)	0.053664
Removal of Superoxide Radicals (GO:0019430)	0.0316887	Porphyrin-Containing Compound Biosynthetic Process (GO:0006779)	0.0681156	Purine Ribonucleoside Metabolic Process (GO:0046128)	0.053664
Protein Localization to Membrane (GO:0072657)	0.0324224	Mitochondrial Proton-Transporting ATP Synthase Complex Assembly (GO:0033615)	0.0689554	Regulation of Skeletal Muscle Contraction (GO:0014819)	0.053664
Neuron Projection Guidance (GO:0097485)	0.0335025	Proton-Transporting ATP Synthase Complex Assembly (GO:0043461)	0.0689554	Short-Chain Fatty Acid Metabolic Process (GO:0046459)	0.053664
Protein Localization to Plasma Membrane (GO:0072659)	0.0335025	Fatty Acid Transport (GO:0015908)	0.0692072	Purine Ribonucleotide Biosynthetic Process (GO:0009152)	0.0538673
Protein Tetramerization (GO:0051262)	0.0339908	Attachment of Mitotic Spindle Microtubules to Kinetochore (GO:0051315)	0.0692072	Myofibril Assembly (GO:0030239)	0.0538673
ADP Catabolic Process (GO:0046032)	0.0356013	Heart Process (GO:0003015)	0.0692072	Organophosphate Metabolic Process (GO:0019637)	0.0556282
Glycolytic Process (GO:0006096)	0.0356013	Negative Regulation of Release of Cytochrome C From Mitochondria (GO:0090201)	0.0692072	Coenzyme A Metabolic Process (GO:0015936)	0.0603517
Regulation of Cardiac Muscle Cell Action Potential (GO:0098901)	0.0356013	Monocarboxylic Acid Metabolic Process (GO:0032787)	0.0754215	Regulation of Aerobic Respiration (GO:1903715)	0.0603517
Glycerolipid Catabolic Process (GO:0046503)	0.0363007	Axon Guidance (GO:0007411)	0.0814898	Glucan Metabolic Process (GO:0044042)	0.0657719
Protein Deacylation (GO:0035601)	0.0363007	Acylglycerol Biosynthetic Process (GO:0046463)	0.0837575	Long-Chain Fatty Acid Transport (GO:0015909)	0.0667858
Sarcomere Organization (GO:0045214)	0.0396871	Thioester Metabolic Process (GO:0035383)	0.0837575	Purine-Containing Compound Biosynthetic Process (GO:0072522)	0.0667858
Amino-Acid Betaine Metabolic Process (GO:0006577)	0.0405319	Regulation of Cardiac Muscle Cell Action Potential (GO:0098901)	0.0883898	Regulation of Cholesterol Metabolic Process (GO:0090181)	0.0667858
Regulation of Skeletal Muscle Contraction (GO:0014819)	0.0405319	Calcium Import Into the Mitochondrion (GO:0036444)	0.0902781	Nucleoside Phosphate Biosynthetic Process (GO:1901293)	0.0667858
Short-Chain Fatty Acid Metabolic Process (GO:0046459)	0.0405319	Fatty Acid Beta-Oxidation Using acyl-CoA Oxidase (GO:0033540)	0.0902781	Monocarboxylic Acid Metabolic Process (GO:0032787)	0.0707469
acyl-CoA Biosynthetic Process (GO:0071616)	0.0438277	Mitochondrial Transcription (GO:0006390)	0.0902781	Regulation of Anatomical Structure Morphogenesis (GO:0022603)	0.0707469
Cellular Response to Superoxide (GO:0071451)	0.0438277	acetyl-CoA Metabolic Process (GO:0006084)	0.0902781	Cardiac Muscle Tissue Morphogenesis (GO:0055008)	0.0783643
Response to Muscle Stretch (GO:0035994)	0.0438277	Release of Cytochrome C From Mitochondria (GO:0001836)	0.0902781	Protein Localization to Cell Periphery (GO:1990778)	0.0835096
Protein Homotetramerization (GO:0051289)	0.0438277	Pyruvate Metabolic Process (GO:0006090)	0.0993168	Carboxylic Acid Catabolic Process (GO:0046395)	0.0835096
Cellular Response to Oxidative Stress (GO:0034599)	0.0438277			Cardiac Muscle Cell Development (GO:0055013)	0.0835096
Transport Across Blood-Brain Barrier (GO:0150104)	0.0457778			Pigment Biosynthetic Process (GO:0046148)	0.0835096
Heme Biosynthetic Process (GO:0006783)	0.0474203			Sulfur Compound Catabolic Process (GO:0044273)	0.0835096
Positive Regulation of Small Molecule Metabolic Process (GO:0062013)	0.0474203			Regulation of Glycolytic Process (GO:0006110)	0.084045
Positive Regulation of Cell-Substrate Adhesion (GO:0010811)	0.0486619			Glycogen Metabolic Process (GO:0005977)	0.0860876
Very Long-Chain Fatty Acid Metabolic Process (GO:0000038)	0.0536124			Protein Metabolic Process (GO:0019538)	0.0901554
Positive Regulation of Kinase Activity (GO:0033674)	0.055963			Ketone Body Metabolic Process (GO:1902224)	0.0909969
Amino Acid Metabolic Process (GO:0006520)	0.0600012			Mitochondrial Proton-Transporting ATP Synthase Complex Assembly (GO:0033615)	0.0909969
Gene Expression (GO:0010467)	0.0600012			Negative Regulation of Mitochondrial Fusion (GO:0010637)	0.0909969
Regulation of Carbohydrate Metabolic Process (GO:0006109)	0.0607401			Negative Regulation of Sodium Ion Transport (GO:0010766)	0.0909969
Regulation of Oxidative Phosphorylation (GO:0002082)	0.0607401			Proton-Transporting ATP Synthase Complex Assembly (GO:0043461)	0.0909969
Neuromuscular Junction Development (GO:0007528)	0.0627083			Carnitine Metabolic Process (GO:0009437)	0.0909969
Positive Regulation of Protein Phosphorylation (GO:0001934)	0.0655732			Fatty Acid Transmembrane Transport (GO:1902001)	0.0909969
Mitochondrial RNA Processing (GO:0000963)	0.0710301			Tricarboxylic Acid Metabolic Process (GO:0072350)	0.0909969
Negative Regulation of Epithelial Cell Apoptotic Process (GO:1904036)	0.0710301			Protein Localization to Membrane (GO:0072657)	0.0981588
Positive Regulation of Fatty Acid Oxidation (GO:0046321)	0.0710301			Blood Vessel Endothelial Cell Migration (GO:0043534)	0.0984626
Regulation of Mitochondrial Depolarization (GO:0051900)	0.0710301			Regulation of Cardiac Muscle Cell Contraction (GO:0086004)	0.0984626
Ketone Body Metabolic Process (GO:1902224)	0.0710301
Mitochondrial Proton-Transporting ATP Synthase Complex Assembly (GO:0033615)	0.0710301
Proton-Transporting ATP Synthase Complex Assembly (GO:0043461)	0.0710301
tRNA Aminoacylation for Mitochondrial Protein Translation (GO:0070127)	0.0710301
NADH Metabolic Process (GO:0006734)	0.0710301
Peroxisome Organization (GO:0007031)	0.0710301
Triglyceride Metabolic Process (GO:0006641)	0.071426
Memory (GO:0007613)	0.0776678
Heart Process (GO:0003015)	0.079829
Positive Regulation of Cell-Matrix Adhesion (GO:0001954)	0.0895131
Fatty Acid Transport (GO:0015908)	0.0927972
Heme Metabolic Process (GO:0042168)	0.0927972
Positive Regulation of ERK1 and ERK2 Cascade (GO:0070374)	0.0927972
Regulation of G Protein-Coupled Receptor Signaling Pathway (GO:0008277)	0.0936308
Cellular Response to Insulin Stimulus (GO:0032869)	0.0951467
Regulation of Substrate Adhesion-Dependent Cell Spreading (GO:1900024)	0.0951467
Cell Migration Involved in Sprouting Angiogenesis (GO:0002042)	0.0970689
Diacylglycerol Metabolic Process (GO:0046339)	0.0970689
tRNA Aminoacylation (GO:0043039)	0.0970689
Thioester Metabolic Process (GO:0035383)	0.0970689
Calcium Import Into the Mitochondrion (GO:0036444)	0.0975389
Fatty Acid Beta-Oxidation Using acyl-CoA Oxidase (GO:0033540)	0.0975389
Mitochondrial Transcription (GO:0006390)	0.0975389
Peptidyl-Tyrosine Modification (GO:0018212)	0.0979206
