## Supplemental Table 3 for "Chamber-Specific Transcriptomic Insight into Cardiac Development using Guinea Pig and Human Heart Tissue"

### Sheet: Right Atrial Shared- Enrichr
Shared Genes Youngest vs Adults
Biological		Cellular
Term	Adjusted P-value	Term	Adjusted P-value
Extracellular Matrix Organization (GO:0030198)	4.43448e-09	Collagen-Containing Extracellular Matrix (GO:0062023)	3.89479e-15
Collagen Fibril Organization (GO:0030199)	8.85698e-06	Endoplasmic Reticulum Lumen (GO:0005788)	2.09019e-09
External Encapsulating Structure Organization (GO:0045229)	2.87954e-05	Intracellular Organelle Lumen (GO:0070013)	3.5865e-08
Extracellular Structure Organization (GO:0043062)	2.87954e-05	Basement Membrane (GO:0005604)	0.00110175
Eye Morphogenesis (GO:0048592)	0.00203391	Sarcoplasmic Reticulum (GO:0016529)	0.0045981
Eye Development (GO:0001654)	0.00401124	Microfibril (GO:0001527)	0.00998614
Skeletal System Development (GO:0001501)	0.0122146	Supramolecular Fiber (GO:0099512)	0.0292271
Embryonic Eye Morphogenesis (GO:0048048)	0.0321132
Positive Regulation of Fibroblast Proliferation (GO:0048146)	0.0497049
NADPH Oxidation (GO:0070995)	0.060515
Regulation of acyl-CoA Biosynthetic Process (GO:0050812)	0.060515
Regulation of Basement Membrane Organization (GO:0110011)	0.060515
Positive Regulation of Signal Transduction (GO:0009967)	0.0670124
Positive Regulation of Insulin Receptor Signaling Pathway (GO:0046628)	0.0670124
Positive Regulation of Cellular Response to Insulin Stimulus (GO:1900078)	0.0834974
Regulation of NK T Cell Proliferation (GO:0051140)	0.0834974
Regulation of acetyl-CoA Biosynthetic Process From Pyruvate (GO:0010510)	0.0834974
