## Supplemental Table 4 for "Chamber-Specific Transcriptomic Insight into Cardiac Development using Guinea Pig and Human Heart Tissue"

### Sheet: Right Atrial Shared- Enrichr
Shared Genes Youngest vs Adults
Biological		Molecular		Cellular
Term	Adjusted P-value	Term	Adjusted P-value	Term	Adjusted P-value
Extracellular Matrix Organization (GO:0030198)	4.00548e-08	Histone H3 Methyltransferase Activity (GO:0140938)	0.059132	Collagen-Containing Extracellular Matrix (GO:0062023)	2.83268e-16
Collagen Fibril Organization (GO:0030199)	1.92359e-05	Platelet-Derived Growth Factor Binding (GO:0048407)	0.059132	Endoplasmic Reticulum Lumen (GO:0005788)	2.97655e-10
External Encapsulating Structure Organization (GO:0045229)	1.92359e-05	Insulin Receptor Binding (GO:0005158)	0.059132	Intracellular Organelle Lumen (GO:0070013)	9.2902e-08
Extracellular Structure Organization (GO:0043062)	1.92359e-05	Histone Methyltransferase Activity (GO:0042054)	0.0636279	Basement Membrane (GO:0005604)	0.00226135
Eye Morphogenesis (GO:0048592)	0.00385715	Cyclin-Dependent Protein Kinase Activity (GO:0097472)	0.0636279	Sarcoplasmic Reticulum (GO:0016529)	0.00864394
Eye Development (GO:0001654)	0.00919048	Cyclin-Dependent Protein Serine/Threonine Kinase Activity (GO:0004693)	0.0636279	Microfibril (GO:0001527)	0.0142014
Skeletal System Development (GO:0001501)	0.00933966			Supramolecular Fiber (GO:0099512)	0.0469593
Positive Regulation of Insulin Receptor Signaling Pathway (GO:0046628)	0.00933966
Positive Regulation of Cellular Response to Insulin Stimulus (GO:1900078)	0.0131205
Embryonic Eye Morphogenesis (GO:0048048)	0.0374071
Positive Regulation of Signal Transduction (GO:0009967)	0.0374071
Positive Regulation of Fibroblast Proliferation (GO:0048146)	0.0619127
Negative Regulation of Calcium Ion Transmembrane Transporter Activity (GO:1901020)	0.0619127
NADPH Oxidation (GO:0070995)	0.0619127
Regulation of acyl-CoA Biosynthetic Process (GO:0050812)	0.0619127
Regulation of Basement Membrane Organization (GO:0110011)	0.0619127
Cell Surface Receptor Protein Tyrosine Kinase Signaling Pathway (GO:0007169)	0.0683407
